# SMU_1361c regulates the oxidative stress response of *Streptococcus mutans*

**DOI:** 10.1101/2023.07.10.548324

**Authors:** Shuxing Yu, Jun Huang, Yaqi Liu, Jing Li, Qiong Zhang, Yan Wang, Tao Gong, Qizhao Ma, Jing Zou, Yuqing Li

## Abstract

Dental caries is the most common chronic infectious diseases around the world and disproportionately affects the marginalized socioeconomic group. *Streptococcus mutans*, considered a primary etiological agent of caries, must depend on the coordinated physiological response to tolerate the oxidative stress generated by commensal species within dental plaque, which is a critical aspect of its pathogenicity. Here, we identified and characterized a novel TetR family regulator SMU_1361c, encoded by the TnSmu2 operon, which appears to be acquired by the bacteria via horizontal genes transfer. Surprisingly, *smu_1361c* functions as a transcriptional repressor to regulate gene expression outside its operon, involved in the oxidative stress response of *S. mutans*. The *smu_1361c* overexpression strain UA159/pDL278-*1361c* was more susceptible to oxidative stress and less competitive against hydrogen peroxide generated by commensal species *Streptococcus gordonii* and *Streptococcus sanguinis*. Transcriptomics analysis revealed that *smu_1361c* overexpression resulted in the significant downregulation of 22 genes mainly belonging to three gene clusters responsible for the oxidative stress response. The conversed DNA binding motif of SMU_1361c was determined by electrophoretic mobility shift and DNase I footprinting assay with purified SMU_1361c protein, therefore, *smu_1361c* is directly involved in gene transcription related to the oxidative stress response. Crucially, our finding provides a new understanding of how *S. mutans* deals with the oxidative stress that is required for pathogenesis and will facilitate the development of new and improved therapeutic approaches for dental caries.
