## Supplementary material for "SMU_1361c regulates the oxidative stress response of *Streptococcus mutans*": S1 Table

### Sheet: Sheet1
S1 Table. Bacterial strains and plasmids in this study.
Strains or plasmids	Description	Source
S. mutans
UA159	Wild type strain	ATCC 700610
UA159/pDL278	UA159 pDL278; Sper	This study
UA159/pDL278-1361c	UA159/pDL278-1361c; Sper	This study
UA159 Δ1361c	UA159 Δ1361c; Ems; p-Cl-Pher	This study
S. gordonii
S. gordonii	Wild type strain	DL1
S. sanguinis
S. sanguinis	Wild type strain	SK36
E. coli
DH5α	F- φ80dlacZΔM15 Δ(lacZYA-argF)U169 deoR recA1 endA1 hsdR17	Laboratory stock
	(rk-，mk+) phoA supE44 λ- thi-1 gyrA96 relA1
BL21(DE3)	F- ompT hsdS B(rB-mB-)dcm gal (DE3)	Novagen
Plasmids
pET28a	Kanr expression vector with the 6His-tag coding sequence	Novagen
pET1361c	pET derivative for expression 6His-1361c	This study
pDL278	E. coli-Streptococcus shuttle vector (Sper)	LeBlanc et al., 1992
pDL278-1361c	pDL278 derivative for overexpression of smu_1361c in S. mutans	This study
