## Supplementary material for "SMU_1361c regulates the oxidative stress response of *Streptococcus mutans*": S2 Table

### Sheet: Sheet1
S2 Table. Primers used in this study.
Primers	Sequence (5’ to 3’)	Used in
pDL278 F	GTCGACCTGCAGGCATGC	Overexpression
pDL278 R	GAGCTCGAATTCACTGGCCG	Overexpression
smu_1361c ldhF	CGGCCAGTGAATTCGAGCTCAGAGCCCGAGCAACAATAACACT	Overexpression
smu_1361c ldhR	ATTGATTCATGTTCTAAACATCTCCTTATAATTT	Overexpression
smu_1361c overF	CTTGCACCCCGATTGGATAAC	Overexpression
smu_1361c overR	TGAATACCTCGCCATCATTATAAC	Overexpression
smu_1361c upF	GAGTGTTATTGTTGCTCGGCTACAGCTTGATGAAAACGG	In-frame deletion construction
smu_1361c upR	GGTATACTACTGACAGCTTCGTAGTTTAGGCGAGATATTCCAAC	In-frame deletion construction
ldhF	CCGAGCAACAATAACACTC	In-frame deletion construction
emrR	GAAGCTGTCAGTAGTATACC	In-frame deletion construction
smu_1361c dnF	GTAGTTTAGGCGAGATATTCCAAC	In-frame deletion construction
smu_1361c dnR	CCATTTCCTTAGTTATCCAATCGG	In-frame deletion construction
smu_1361c updn R	GTTGGAATATCTCGCCTAAACTACCTACAGCTTGATGAAAACGG	In-frame deletion construction
checkF	CAACCGAGAAAGGCCAATAATATC	In-frame deletion construction
checkR	GTTTGTACCAAGTTTCCCTCGG	In-frame deletion construction
16sF	CCATGTGTAGCGGTGAAATGC	qRT-PCR
16sR	TCATCGTTTACGGCGTGGAC	qRT-PCR
qsmu_1361cF	TGTCAAGCTTTAGCGTTATGTCA	qRT-PCR
qsmu_1361cR	GGCAACAATGGCTTTCGTTA	qRT-PCR
SMU_1361c proteinF	GTGTGTGAATTCATATGAATCAATATCAAAAAACAACAG	Protein expression
SMU_1361c proteinR	GTGTGTTCTAGATTAAATTTTTCCAAAAATTCCATACAAGAAAAGCC	Protein expression
smu_137 promoterF	TTTTCTGCACCTCCTTATATTTA	EMSA
smu_137 promoterR	TAATTAAAGAATACAAGTTTAAAAG	EMSA
smu_136c ORFF	CTATCTCCAAAAATATGTTGCAAATAA	EMSA
smu_136c ORFR	CAATCTGATTGATATATTTCAATCC	EMSA
smu_764 promoterF	AGAGTATGGGAAACCATGCTC	EMSA
smu_764 promoterR	TACACTTGTCCTCCTTCTAAATTG	EMSA
smu_765 ORF F	GGACAAGAATCTGGTGTTGA	EMSA
smu_765 ORF R	GCTTGAATGCGTTTGACAATATC	EMSA
smu_137 p1F	CTGCACCTCCTTATATTTATTGATCATATTATAACATAAAATGTATTAC	EMSA
smu_137 p1R	GTAATACATTTTATGTTATAATATGATCAATAAATATAAGGAGGTGCAG	EMSA
smu_137 p1mutF	CTGCACCTCCTTATATTTATTGATCCGCGGCGCCCCGCCCCGGTATTAC	EMSA
smu_137 p1mutR	GTAATACCGGGGCGGGGCGCCGCGGATCAATAAATATAAGGAGGTGCAG	EMSA
